# TRANSCRIPTOMIC ANALYSIS OF THE RELATIONSHIP BETWEEN PANCREATIC DUCTAL ADENOCARCINOMA STROMAL SUBTYPES AND NEURAL INVASION

**DOI:** 10.1101/2025.01.13.632859

**Authors:** Saliha E. Yildizhan, Ihsan E. Demir, Elif Arik Sever, Didem Karakas Zeybek, O. Ugur Sezerman, Güralp O. Ceyhan

**Affiliations:** Department of Biostatistics and Medical Informatics, School of Medicine, Acibadem Mehmet Ali Aydinlar University, Istanbul, Turkey; Department of General Surgery, HPB-Unit, Acibadem Mehmet Ali Aydinlar University School of Medicine, Istanbul, Turkey; Department of Surgery, Klinikum rechts der Isar, Technical University of Munich, School of Medicine, Munich, Germany; 4SFB 1321, Modeling and Targeting Pancreatic Cancer, Munich, Germany; Else Kröner Clinician Scientist Professor for Translational Pancreatic Surgery, Munich, Germany

**Author notes:** Corresponding author: O. Ugur Sezerman; Department of Biostatistics and Medical Informatics, School of Medicine, Acibadem Mehmet Ali Aydinlar University, Istanbul, Turkey.

**Keywords:** Pancreatic Cancer, Molecular Subtypes, Tumor Stroma, Migration and invasion, Perineural Invasion

## Abstract

We investigated the association between pancreatic ductal adenocarcinoma (PDAC) subtypes and neural invasion (NI) status in order to assess what factors influence the inter-tumor heterogeneity of NI. We built single-sample classifiers for prominent subtype schemes using multiple approaches. We predicted the subtype labels of samples with known NI status using the classifiers based on pairwise gene expression comparisons, which were consistently the best-performing models. These classifiers were made available in a Shiny app (https://salihaey.shinyapps.io/pcsubtypes/). Stromal subtypes were found to be most significantly associated with NI, with activated stroma being enriched in neuro-invasive samples. We compared the results of differential expression and gene set enrichment analyses between NI and stromal subtypes from both bulk and single-cell RNA-seq data, which revealed a prominent role of myCAFs and common signatures between activated stroma and NI (e.g., ECM remodeling and TGFβ signaling) as well as signatures that changed in divergent directions for activated stroma and NI (e.g., iCAF markers). Our study presents support for the clinical implications of PDAC stromal subtypes by revealing their association with NI incidence, while providing biological insights into the interactions between diverse genetic programs that influence NI emergence.
