## Supplementary Tables S6-S10 for "TRANSCRIPTOMIC ANALYSIS OF THE RELATIONSHIP BETWEEN PANCREATIC DUCTAL ADENOCARCINOMA STROMAL SUBTYPES AND NEURAL INVASION"

### Sheet: stroma
Table S6:	List of differentially expressed genes between activated stroma and normal stroma samples in stroma cells.
cell_type	baseMean	log2FoldChange	lfcSE	stat	pvalue	padj	gene
myCAF	26.2826	-2.72351	0.427679	-6.36811	1.9137e-10	7.69799e-07	PDK4
myCAF	23.9373	-2.18136	0.425777	-5.12325	3.00307e-07	0.000232938	GPX3
myCAF	22.3915	-1.22706	0.252562	-4.85844	1.18312e-06	0.000393304	CBX6
myCAF	7.32659	-1.58819	0.360087	-4.41058	1.03096e-05	0.0020331	NOVA1
myCAF	24.5504	-2.10655	0.480013	-4.38854	1.14115e-05	0.0021415	KCNMB1
myCAF	82.2344	1.14146	0.263319	4.33491	1.45819e-05	0.00242373	SOX4
myCAF	3.50738	-2.5068	0.589281	-4.25401	2.09979e-05	0.00294351	GALNT16
myCAF	5.34254	-1.56603	0.377403	-4.14948	3.3323e-05	0.00401459	F10
myCAF	11.5826	0.820072	0.20556	3.98946	6.62239e-05	0.00621528	C1orf198
myCAF	15.2338	3.36425	0.876268	3.8393	0.000123385	0.00976591	C5orf46
myCAF	1.48955	-3.20148	0.863722	-3.70661	0.000210049	0.0142919	NPW
myCAF	1.55978	-2.49954	0.702283	-3.55916	0.000372039	0.020515	MCOLN3
myCAF	8.12364	-1.72294	0.498297	-3.45766	0.000544898	0.0270413	PTCH1
myCAF	3.47178	-1.79062	0.525659	-3.40643	0.00065818	0.0308787	BCAM
myCAF	2.17014	-2.32668	0.6915	-3.36468	0.000766331	0.0342933	ITGA7
myCAF	17.6975	-0.705309	0.213114	-3.30955	0.000934477	0.0381496	PSIP1
myCAF	5.41431	-1.32941	0.409345	-3.24765	0.00116364	0.0438155	GPR153
myCAF	3.37224	-1.64726	0.51538	-3.1962	0.00139248	0.0488892	PAK3
myCAF	2.66351	-1.31725	0.414231	-3.17998	0.00147284	0.0499607	PHLDB3
smPSC	48.6355	2.01291	0.421277	4.77811	1.76948e-06	0.000457316	SOX4
smPSC	18.5796	2.07855	0.461767	4.5013	6.75376e-06	0.00113942	MMP11
smPSC	213.672	-1.03206	0.237738	-4.34119	1.41715e-05	0.00206906	GPX3
smPSC	23.0583	-0.924571	0.226402	-4.08376	4.43128e-05	0.00452325	DMPK
smPSC	15.8767	1.58706	0.39855	3.98209	6.83117e-05	0.00623896	PLAU
smPSC	17.1592	-1.13998	0.289443	-3.93851	8.19888e-05	0.0071137	NFASC
smPSC	54.009	1.25327	0.321651	3.89635	9.76535e-05	0.00773033	IL32
smPSC	4.98409	-2.33654	0.608628	-3.83902	0.000123525	0.00893129	BEX1
smPSC	3.53056	5.20971	1.36733	3.81014	0.000138887	0.00975181	C5orf46
smPSC	5.17728	-1.56737	0.419197	-3.73899	0.000184763	0.0119931	CACNA1A
smPSC	30.4829	-0.784269	0.221382	-3.54261	0.000396182	0.0205813	ITGA7
smPSC	10.2831	-1.88544	0.532521	-3.54059	0.000399233	0.0205813	ACSL6
smPSC	12.4235	-0.837429	0.252214	-3.32032	0.000899156	0.0352324	ABR
smPSC	234.132	-1.24526	0.379049	-3.28522	0.00101904	0.0376241	PDK4
smPSC	85.7782	-1.15027	0.352787	-3.26052	0.0011121	0.0403244	BCAM
smPSC	20.0282	-0.946241	0.294068	-3.21776	0.00129196	0.0440976	RBPMS2
smPSC	59.2921	-0.821106	0.257923	-3.18352	0.00145494	0.0481556	RCAN2
smPSC	29.6244	-1.08228	0.3414	-3.17012	0.00152378	0.0498905	CKB
qPSC	281.974	-1.10751	0.202631	-5.46563	4.61269e-08	2.68336e-05	GPX3
qPSC	46.6657	-0.995866	0.186951	-5.32688	9.99142e-08	5.22694e-05	RCAN2
qPSC	70.9852	1.78504	0.357457	4.99372	5.92261e-07	0.000240984	SOX4
qPSC	40.075	-1.15294	0.272991	-4.22338	2.40668e-05	0.00388821	BCAM
qPSC	2.28071	3.48268	0.851906	4.0881	4.34911e-05	0.00614905	C5orf46
qPSC	27.7407	-0.912254	0.224739	-4.05918	4.9246e-05	0.00659776	NPDC1
qPSC	38.2714	-0.965213	0.239517	-4.02982	5.58191e-05	0.00738829	TMEM38B
qPSC	46.5562	1.22247	0.304316	4.01709	5.89206e-05	0.00761531	MMP11
qPSC	42.4745	-0.791189	0.199785	-3.96019	7.48888e-05	0.00867564	ITGA7
qPSC	30.5018	-0.792866	0.206485	-3.83982	0.000123127	0.0118655	SLC25A4
qPSC	7.74962	-1.07155	0.300512	-3.56573	0.000362846	0.0247591	PGM5
qPSC	82.0118	-0.781462	0.219822	-3.55498	0.000378006	0.0256344	FXYD6
qPSC	5.81023	-1.99279	0.586847	-3.39576	0.000684389	0.0374065	CASQ2
qPSC	183.678	-1.24531	0.367079	-3.39249	0.0006926	0.0376678	PDK4
qPSC	24.6298	-0.954641	0.284788	-3.35211	0.000801968	0.0411702	F10
qPSC	38.5519	0.705569	0.211216	3.34051	0.000836256	0.0423153	ITGAV
qPSC	120.766	-0.494012	0.149576	-3.30274	0.000957446	0.0465789	VAMP2
csCAF	22.2573	1.85803	0.364918	5.09164	3.54981e-07	0.000268197	PLAU
csCAF	5.64078	-3.4987	0.69607	-5.02637	4.99856e-07	0.000295826	ITGA7
csCAF	3.23651	4.62685	0.987629	4.68481	2.80226e-06	0.00112774	C5orf46
csCAF	84.4229	-1.53448	0.352673	-4.35101	1.35514e-05	0.00349591	GPX3
csCAF	55.1531	1.69502	0.395068	4.29046	1.78305e-05	0.00448481	SOX4
csCAF	90.4041	-1.79946	0.425692	-4.22715	2.3667e-05	0.0054079	PDK4
csCAF	6.76935	-1.53132	0.363804	-4.20918	2.56299e-05	0.0056057	RCAN2
csCAF	3.97672	-3.25165	0.809164	-4.01853	5.85617e-05	0.00935221	SSTR2
csCAF	22.9572	-1.05584	0.272197	-3.87894	0.000104912	0.0142637	CBX6
csCAF	14.5947	-1.20054	0.32528	-3.69078	0.000223569	0.0233329	F10
csCAF	15.4747	-1.28209	0.357648	-3.58478	0.000337369	0.0303705	NOVA1
csCAF	2.78343	-1.59886	0.45561	-3.50926	0.000449356	0.0364594	TSPAN12
csCAF	29.4448	-0.845737	0.241454	-3.50269	0.00046059	0.0369698	FHL1
Myocyte	3.29963	-1.97247	0.553441	-3.56401	0.000365227	0.0323317	CBX6
Myocyte	0.966035	-2.89358	0.823874	-3.51216	0.000444477	0.0374736	TSPAN12
iCAF	12.7187	-4.21376	0.842963	-4.99875	5.77027e-07	0.000213308	PDK4

### Sheet: myeloid
Table S7:	List of differentially expressed genes between activated stroma and normal stroma samples in myeloid cells.
cell_type	baseMean	log2FoldChange	lfcSE	stat	pvalue	padj	gene
Classical.Mono	148.077	2.31361	0.612006	3.78038	0.000156588	0.049524	SPP1
FSIP2.TAM	19.3453	1.97269	0.395459	4.98835	6.0898e-07	0.000730689	SOX4
FSIP2.TAM	4.81222	3.80458	0.85754	4.43663	9.13801e-06	0.00574708	MMP11
FSIP2.TAM	3.3599	-1.87138	0.522034	-3.58479	0.000337347	0.0425006	DTNA

### Sheet: lymphocytes
Table S8:	List of differentially expressed genes between activated stroma and normal stroma samples in lymphocytes.
cell_type	baseMean	log2FoldChange	lfcSE	stat	pvalue	padj	gene
Early.CD8	17.0983	2.97278	0.681376	4.36291	1.28344e-05	0.0130828	SOX4
Early.CD8	2.37005	2.79115	0.671647	4.15569	3.24311e-05	0.0143674	PLAU
Early.CD8	24.9135	2.49155	0.618726	4.0269	5.65176e-05	0.0185604	FOSB
Dysfunctional.CD8	22.2265	3.45957	0.618882	5.59002	2.27039e-08	0.000211737	SOX4
Dysfunctional.CD8	10.1211	3.74815	0.782746	4.78846	1.68068e-06	0.0031348	PLAU
Dysfunctional.CD8	8.24903	3.55495	0.874897	4.06327	4.83895e-05	0.0205127	MMP11
T.Reg	3.38731	4.04946	0.998229	4.05664	4.97827e-05	0.0193655	PLAU
T.Reg	11.2885	1.52781	0.403951	3.78217	0.000155467	0.0373084	SOX4
Mem.B.Cell	11.2063	2.30458	0.573268	4.02008	5.81792e-05	0.0338074	SOX4
Naive.CD4.T.Cell	4.7786	3.35268	0.763111	4.39344	1.11572e-05	0.00831766	PLAU

### Sheet: epi
Table S9:	List of differentially expressed genes between activated stroma and normal stroma samples in epithelium cells.
cell_type	baseMean	log2FoldChange	lfcSE	stat	pvalue	padj	gene
Neoplastic	7.80785	3.60557	0.751513	4.79775	1.60459e-06	0.00162233	CALB2
Neoplastic	104.615	0.923391	0.192663	4.79278	1.64487e-06	0.00162233	INSIG2
Neoplastic	42.1927	3.03613	0.668039	4.54484	5.49772e-06	0.00322621	MMP11
Neoplastic	16.7869	-3.68646	0.82019	-4.49464	6.96869e-06	0.00344234	PCP4
Neoplastic	102.211	2.17114	0.560018	3.87691	0.000105792	0.0168936	PLAU
Neoplastic	34.5869	-1.06489	0.275365	-3.8672	0.000110093	0.0170795	MCF2L
Neoplastic	4.85036	-4.08338	1.12462	-3.63088	0.000282457	0.0300181	WNK4
Neoplastic	42.9201	-1.23432	0.343181	-3.59671	0.000322272	0.0322201	ATP2A3
Neoplastic	15.6114	-2.0937	0.606978	-3.44938	0.00056187	0.0426043	PAK3
Neoplastic	48.3232	-0.667598	0.198619	-3.3612	0.000776056	0.047611	KLC4
Neoplastic	104.344	0.806881	0.240932	3.349	0.000811037	0.0483533	SLC39A1
Normal.Duct	11.2011	3.3165	0.744063	4.45729	8.30035e-06	0.005371	PLAU
Normal.Duct	3.57886	-2.50948	0.593859	-4.22572	2.38174e-05	0.00807273	FCGBP
Normal.Duct	15.5585	3.43704	0.868171	3.95895	7.52811e-05	0.0130384	MMP11
Normal.Duct	7.53893	-1.36626	0.364958	-3.7436	0.000181403	0.0235162	PPP1R12B
Normal.Duct	2.22456	-2.03554	0.550343	-3.69868	0.000216725	0.0260193	ACACB
Normal.Duct	2.08217	-2.46194	0.717308	-3.43219	0.000598728	0.0463691	GIPR
Normal.Duct	4.16078	-1.64018	0.479887	-3.41785	0.000631182	0.0463691	ZNF585A

### Sheet: endo
Table S10:	List of differentially expressed genes between activated stroma and normal stroma samples in endothelium cells.
cell_type	baseMean	log2FoldChange	lfcSE	stat	pvalue	padj	gene
Tip_EC	88.431	1.35354	0.324171	4.1754	2.97466e-05	0.0143989	SOX4
Tip_EC	5.64793	2.97427	0.75376	3.94592	7.94957e-05	0.0270786	MMP11
MT1X_EC	11.3813	1.91181	0.468998	4.07638	4.57428e-05	0.0107724	SOX4
