## Supplementary Tables S11-S12 for "TRANSCRIPTOMIC ANALYSIS OF THE RELATIONSHIP BETWEEN PANCREATIC DUCTAL ADENOCARCINOMA STROMAL SUBTYPES AND NEURAL INVASION"

### Sheet: Centroid_Model_Metrics
Table S11:	Model metrics for centroid models ("ci" = confidence interval)
subtypes	Mean_F1	Margin of error	ci_lower	ci_upper
collisson	0.813622	0.0403907	0.773231	0.854013
moffitt_tumor	0.706849	0.0954026	0.611446	0.802251
moffitt_stromal	0.910476	0.0313837	0.879092	0.94186
bailey	0.67661	0.0732852	0.603324	0.749895

### Sheet: Pathway_Model_Metrics
Table S12:	Model metrics for pathway-transformation based models ("ci" = confidence interval)
subtypes	Mean_F1	Margin of error	ci_lower	ci_upper
collisson	0.813876	0.0636317	0.750244	0.877508
moffitt_tumor	0.61128	0.06587	0.54541	0.67715
moffitt_stromal	0.904385	0.0410455	0.86334	0.945431
bailey	0.675753	0.0733856	0.602367	0.749138
